# E2-Regulated Transcriptome Complexity Revealed by Long-Read Direct RNA Sequencing: From Isoform Discovery to Truncated Proteins

**DOI:** 10.1101/2025.07.31.667732

**Authors:** Didem Naz Dioken, Ibrahim Ozgul, Irem Yilmazbilek, Elanur Almeric, Irem Cemile Eroglu, Mustafa Cicek, Utku Cem Yilmaz, Deniz Karagozoglu, Esra Cicek, Ezgi Karaca, Tolga Can, Ayse Elif Erson-Bensan

## Abstract

Estrogen receptor alpha (ERα)-positive (ER+) breast cancers are driven by 17β-estradiol (E2) binding to ERα, which transcriptionally regulates downstream target genes. Although microarrays and conventional RNA sequencing have identified E2 target genes, pre-designed probes and short read lengths are limited in accurately capturing complex transcript structures. Long-read RNA sequencing offers a solution by spanning entire transcripts, providing a more complete view of the transcriptome. Here, we employed nanopore long-read direct RNA sequencing (DRS) complemented with 3’-end sequencing, in vitro experiments, and deep learning-based protein modeling to explore the intricate landscape of E2-responsive transcriptome and protein level implications. Our analysis revealed a range of E2-responsive non-coding and coding isoforms, including intronically polyadenylated (IPA) mRNAs. One of these IPA isoforms was detected for TLE1 (Transducin-like enhancer protein 1), which positively assists ERα-chromatin interactions for a subset of E2 target genes. The IPA isoform produces a C-terminus truncated protein, lacking the WDR interaction domain, but retains dimerization/tetramerization capacity through its intact N-terminus Q-domain. Structural modeling and protein-based assays confirmed the truncated protein’s dimerization potential and nuclear localization. Functional assays showed that overexpression of truncated TLE1 reduces the E2-induced upregulation of *GREB1*, an E2-responsive gene, thereby disrupting transcriptional regulation. Importantly, a lower IPA isoform ratio is associated with worse survival in ER+ patients, highlighting clinical relevance. Our study uncovers new layers of complexity in the E2-regulated transcriptome, providing insights into truncated proteins. These findings contribute to a deeper understanding of gene regulation and may help the development of new therapeutic strategies.
