## Supplementary material for "E2-Regulated Transcriptome Complexity Revealed by Long-Read Direct RNA Sequencing: From Isoform Discovery to Truncated Proteins": Table S1

### Sheet: Sheet1
		Nanopore
		Toullig Report Summary
				Hormone Deprivation	45 min E2	3 hours E2	12 hours E2
		Run Statistics	Read count	1232807	973122	1762260	2174223
			Pass reads count (%)	1150375 (93.31%)	895051 (91.98%)	1640749 (93.1%)	2023918 (93.09%)
			N50 (bp)	1503	1499	1464	1377
			L50	935655	743314	1339206	1651978
			Yield (GB)	1.42	1.09	1.95	2.28
		Read lengths	All reads (mean)	1153.5	1119.08	1109.12	1047.55
			Pass reads (mean)	1192.68	1165.75	1146.96	1083.74
		PHRED score	All reads (mean)	9.98	9.62	9.95	9
			Pass reads (mean)	10.3	9.97	10.27	10.33
		QuantSeq 3' mRNA-Seq
		RNA-seq Metrics
		Sample ID	Total Purity Filtered Read Sequenced	Mapped Reads	Intragenic Rate	Exonic Rate	Intronic Rate	Intergenic Rate
		Hormone Deprivation_rep1	9297632	7823982	0.916	0.68	0.237	0.084
		Hormone Deprivation_rep2	9854495	8437855	0.924	0.684	0.24	0.076
		Hormone Deprivation_rep3	11572130	9818551	0.926	0.718	0.208	0.074
		45minE2_rep1	8653441	7362045	0.915	0.677	0.238	0.085
		45minE2_rep2	9957052	8542216	0.924	0.719	0.205	0.076
		45minE2_rep3	10318838	8787023	0.92	0.708	0.212	0.08
		3hE2_rep1	8211338	7038099	0.918	0.67	0.248	0.082
		3hE2_rep2	12189736	10375900	0.924	0.712	0.212	0.076
		3hE2_rep3	11006026	9402409	0.923	0.719	0.204	0.077
		12hE2_rep1	9515855	8178809	0.905	0.679	0.226	0.095
		12hE2_rep2	9683244	8152470	0.922	0.742	0.18	0.078
		12hE2_rep3	9118333	7795133	0.92	0.743	0.177	0.08
																													Mapped	Reads	3hE2_rep1	note_1		0.857	7038099	0.857	1	NA	0.004	261070	0.032
																															45minE2_rep1	note_2		0.851	7362045	0.851	1	NA	0.004	295511	0.034
																															72hStarvation_rep1	note_3		0.842	7823982	0.842	1	NA	0.004	364584	0.039
																															12hE2_rep3	note_4		0.855	7795133	0.855	1	NA	0.004	234118	0.026
																															12hE2_rep1	note_5		0.859	8178809	0.859	1	NA	0.004	252528	0.027
																															12hE2_rep2	note_6		0.842	8152470	0.842	1	NA	0.004	356339	0.037
																															72hStarvation_rep2	note_7		0.856	8437855	0.856	1	NA	0.004	402980	0.041
																															45minE2_rep2	note_8		0.858	8542216	0.858	1	NA	0.004	396752	0.04
																															45minE2_rep3	note_9		0.852	8787023	0.852	1	NA	0.004	296656	0.029
																															3hE2_rep3	note_10		0.854	9402409	0.854	1	NA	0.004	314007	0.029
																															72hStarvation_rep3	note_11		0.848	9818551	0.848	1	NA	0.004	432467	0.037
																															3hE2_rep2	note_12		0.851	10375900	0.851	1	NA	0.004	591022	0.048
																													Transcript-associated	Reads	3hE2_rep1	note_1	0.918	0.67	0.248	0.082	NA	0.574	57018	15598
																															45minE2_rep1	note_2	0.915	0.677	0.238	0.085	NA	0.576	57882	15801
																															72hStarvation_rep1	note_3	0.916	0.68	0.237	0.084	NA	0.572	58756	15930
																															12hE2_rep3	note_4	0.92	0.743	0.177	0.08	NA	0.635	55955	15574
																															12hE2_rep1	note_5	0.905	0.679	0.226	0.095	NA	0.584	57900	15658
																															12hE2_rep2	note_6	0.922	0.742	0.18	0.078	NA	0.625	59490	16016
																															72hStarvation_rep2	note_7	0.924	0.684	0.24	0.076	NA	0.585	60534	16324
																															45minE2_rep2	note_8	0.924	0.719	0.205	0.076	NA	0.617	59593	16220
																															45minE2_rep3	note_9	0.92	0.708	0.212	0.08	NA	0.603	58740	16221
																															3hE2_rep3	note_10	0.923	0.719	0.204	0.077	NA	0.614	60565	16655
																															72hStarvation_rep3	note_11	0.926	0.718	0.208	0.074	NA	0.609	60450	16495
																															3hE2_rep2	note_12	0.924	0.712	0.212	0.076	NA	0.606	63143	16761
