## Supplementary material for "E2-Regulated Transcriptome Complexity Revealed by Long-Read Direct RNA Sequencing: From Isoform Discovery to Truncated Proteins": Table S3

### Sheet: Sheet1
PTM1	AA1	POSITION1	CONSERVATION1	PTM2	AA2	POSITION2	CONSERVATION2	EVIDENCE_COEVOLUTION	EVIDENCE_SAME_RESIDUE	EVIDENCE_MANUAL_ANNOTATION	EVIDENCE_STRUCTURE_DISTANCE	EVIDENCE_ALL_CONSERVED
phosphorylation	S	201	91	phosphorylation	S	244	64	1	0	0	0	0
phosphorylation	S	201	91	phosphorylation	T	321	91	1	0	0	0	0
phosphorylation	S	201	91	phosphorylation	S	239	64	1	0	0	0	0
phosphorylation	S	201	91	phosphorylation	S	292	93	1	0	0	0	0
phosphorylation	S	201	91	phosphorylation	S	258	34	1	0	0	0	0
phosphorylation	S	201	91	phosphorylation	S	259	91	1	0	0	0	0
phosphorylation	S	201	91	acetylation	K	688	38	1	0	0	0	0
phosphorylation	S	201	91	acetylation	K	275	31	1	0	0	0	0
phosphorylation	S	201	91	phosphorylation	T	312	95	1	0	0	0	0
phosphorylation	S	201	91	acetylation	K	232	73	1	0	0	0	0
phosphorylation	S	201	91	phosphorylation	T	319	95	1	0	0	0	0
phosphorylation	S	201	91	phosphorylation	S	267	64	1	0	0	0	0
phosphorylation	S	201	91	phosphorylation	S	286	65	1	0	0	0	0
phosphorylation	S	201	91	phosphorylation	S	317	57	1	0	0	0	0
phosphorylation	S	244	64	phosphorylation	T	321	91	1	0	0	0	0
phosphorylation	S	244	64	phosphorylation	S	239	64	1	0	0	0	0
phosphorylation	S	244	64	phosphorylation	S	296	49	1	0	0	0	0
phosphorylation	S	244	64	phosphorylation	S	292	93	1	0	0	0	0
phosphorylation	S	244	64	phosphorylation	S	258	34	1	0	0	0	0
phosphorylation	S	244	64	phosphorylation	S	259	91	1	0	0	0	0
phosphorylation	S	244	64	acetylation	K	688	38	1	0	0	0	0
phosphorylation	S	244	64	acetylation	K	275	31	1	0	0	0	0
phosphorylation	S	244	64	acetylation	K	232	73	1	0	0	0	0
phosphorylation	S	244	64	phosphorylation	T	319	95	1	0	0	0	0
phosphorylation	S	244	64	phosphorylation	S	263	49	1	0	0	0	0
phosphorylation	S	244	64	phosphorylation	S	267	64	1	0	0	0	0
phosphorylation	S	244	64	phosphorylation	S	286	65	1	0	0	0	0
phosphorylation	S	244	64	phosphorylation	S	317	57	1	0	0	0	0
phosphorylation	T	321	91	phosphorylation	T	312	95	1	0	0	0	0
phosphorylation	T	321	91	phosphorylation	T	319	95	1	0	0	0	0
phosphorylation	T	321	91	phosphorylation	S	286	65	1	0	0	0	0
phosphorylation	S	239	64	acetylation	K	281	40	1	0	0	0	0
phosphorylation	S	239	64	phosphorylation	S	296	49	1	0	0	0	0
phosphorylation	S	239	64	phosphorylation	S	258	34	1	0	0	0	0
phosphorylation	S	239	64	phosphorylation	S	259	91	1	0	0	0	0
phosphorylation	S	239	64	phosphorylation	S	253	93	1	0	0	0	0
phosphorylation	S	239	64	phosphorylation	S	284	50	1	0	0	0	0
phosphorylation	S	239	64	phosphorylation	S	263	49	1	0	0	0	0
phosphorylation	S	239	64	phosphorylation	S	267	64	1	0	0	0	0
phosphorylation	S	239	64	phosphorylation	S	285	51	1	0	0	0	0
phosphorylation	S	239	64	phosphorylation	S	317	57	1	0	0	0	0
acetylation	K	281	40	phosphorylation	S	296	49	1	0	0	0	0
acetylation	K	281	40	phosphorylation	S	258	34	1	0	0	0	0
acetylation	K	281	40	phosphorylation	S	259	91	1	0	0	0	0
acetylation	K	281	40	phosphorylation	S	253	93	1	0	0	0	0
acetylation	K	281	40	phosphorylation	S	284	50	1	0	0	0	0
acetylation	K	281	40	phosphorylation	S	263	49	1	0	0	0	0
acetylation	K	281	40	phosphorylation	S	267	64	1	0	0	0	0
acetylation	K	281	40	phosphorylation	S	285	51	1	0	0	0	0
acetylation	K	281	40	phosphorylation	Y	237	23	1	0	0	0	0
acetylation	K	281	40	phosphorylation	S	317	57	1	0	0	0	0
phosphorylation	S	296	49	phosphorylation	S	258	34	1	0	0	0	0
phosphorylation	S	296	49	phosphorylation	S	259	91	1	0	0	0	0
phosphorylation	S	296	49	phosphorylation	S	253	93	1	0	0	0	0
phosphorylation	S	296	49	phosphorylation	S	284	50	1	0	0	0	0
phosphorylation	S	296	49	phosphorylation	S	263	49	1	0	0	0	0
phosphorylation	S	296	49	phosphorylation	S	267	64	1	0	0	0	0
phosphorylation	S	296	49	phosphorylation	S	285	51	1	0	0	0	0
phosphorylation	S	296	49	phosphorylation	Y	237	23	1	0	0	0	0
phosphorylation	S	296	49	phosphorylation	S	317	57	1	0	0	0	0
phosphorylation	S	258	34	phosphorylation	S	259	91	1	0	0	0	0
phosphorylation	S	258	34	phosphorylation	S	253	93	1	0	0	0	0
phosphorylation	S	258	34	phosphorylation	S	284	50	1	0	0	0	0
phosphorylation	S	258	34	phosphorylation	S	263	49	1	0	0	0	0
phosphorylation	S	258	34	phosphorylation	S	267	64	1	0	0	0	0
phosphorylation	S	258	34	phosphorylation	S	286	65	1	0	0	0	0
phosphorylation	S	258	34	phosphorylation	S	285	51	1	0	0	0	0
phosphorylation	S	258	34	phosphorylation	Y	237	23	1	0	0	0	0
phosphorylation	S	258	34	phosphorylation	S	317	57	1	0	0	0	0
phosphorylation	S	259	91	phosphorylation	S	253	93	1	0	0	0	0
phosphorylation	S	259	91	phosphorylation	S	263	49	1	0	0	0	0
phosphorylation	S	259	91	phosphorylation	S	267	64	1	0	0	0	0
phosphorylation	S	259	91	phosphorylation	S	286	65	1	0	0	0	0
phosphorylation	S	259	91	phosphorylation	S	285	51	1	0	0	0	0
phosphorylation	S	259	91	phosphorylation	Y	237	23	1	0	0	0	0
phosphorylation	S	259	91	phosphorylation	S	317	57	1	0	0	0	0
phosphorylation	S	253	93	phosphorylation	S	284	50	1	0	0	0	0
phosphorylation	S	253	93	phosphorylation	S	263	49	1	0	0	0	0
phosphorylation	S	253	93	phosphorylation	S	267	64	1	0	0	0	0
phosphorylation	S	253	93	phosphorylation	S	286	65	1	0	0	0	0
phosphorylation	S	253	93	phosphorylation	S	285	51	1	0	0	0	0
phosphorylation	S	253	93	phosphorylation	Y	237	23	1	0	0	0	0
phosphorylation	S	253	93	phosphorylation	S	317	57	1	0	0	0	0
acetylation	K	688	38	acetylation	K	232	73	1	0	0	0	0
acetylation	K	688	38	phosphorylation	S	286	65	1	0	0	0	0
acetylation	K	275	31	phosphorylation	S	286	65	1	0	0	0	0
phosphorylation	T	312	95	phosphorylation	T	319	95	1	0	0	0	0
phosphorylation	T	312	95	phosphorylation	S	286	65	1	0	0	0	0
phosphorylation	S	284	50	phosphorylation	S	263	49	1	0	0	0	0
phosphorylation	S	284	50	phosphorylation	S	267	64	1	0	0	0	0
phosphorylation	S	284	50	phosphorylation	S	285	51	1	0	0	0	0
phosphorylation	S	284	50	phosphorylation	Y	237	23	1	0	0	0	0
phosphorylation	S	284	50	phosphorylation	S	317	57	1	0	0	0	0
acetylation	K	232	73	phosphorylation	S	286	65	1	0	0	0	0
phosphorylation	T	319	95	phosphorylation	S	286	65	1	0	0	0	0
phosphorylation	S	263	49	phosphorylation	S	267	64	1	0	0	0	0
phosphorylation	S	263	49	phosphorylation	S	286	65	1	0	0	0	0
phosphorylation	S	263	49	phosphorylation	S	285	51	1	0	0	0	0
phosphorylation	S	263	49	phosphorylation	Y	237	23	1	0	0	0	0
phosphorylation	S	263	49	phosphorylation	S	317	57	1	0	0	0	0
phosphorylation	S	267	64	phosphorylation	S	286	65	1	0	0	0	0
phosphorylation	S	267	64	phosphorylation	S	285	51	1	0	0	0	0
phosphorylation	S	267	64	phosphorylation	Y	237	23	1	0	0	0	0
phosphorylation	S	267	64	phosphorylation	S	317	57	1	0	0	0	0
phosphorylation	S	286	65	phosphorylation	S	317	57	1	0	0	0	0
phosphorylation	S	285	51	phosphorylation	Y	237	23	1	0	0	0	0
phosphorylation	S	285	51	phosphorylation	S	317	57	1	0	0	0	0
phosphorylation	Y	237	23	phosphorylation	S	317	57	1	0	0	0	0
acetylation	K	691	38	phosphorylation	Y	692	72	0	0	0	1	0
ubiquitination	K	718	46	phosphorylation	S	699	93	0	0	0	1	0
